# MYC2 mediated regulation of xylan substitution patterns

**DOI:** 10.64898/2026.06.11.731540

**Authors:** Shaogan Wang, Markus Pauly, Vicente Ramírez

## Abstract

*O-*Acetylation is the most abundant xylan decoration in eudicot plants and plays a critical role in determining xylan conformation and its interactions with cellulose and lignin, thereby contributing to secondary cell wall (SCW) integrity. In *Arabidopsis*, loss of the xylan *O*-acetyltransferase TBL29/ESK1 causes collapsed xylem and growth defects that can be suppressed by mutations in strigolactone (SL) biosynthesis genes such as *MAX3*. However, the molecular basis of this suppression remains unknown.

Hypoacetylated xylan in *tbl29* has a higher frequency of methyl glucuronic acid (MeGlcA) substituents, while the ratio of GlcA/MeGlcA is recovered in *tbl29 max3*. Furthermore, gene expression analyses reveal that the three xylan glucuronoxylan methyltransferases (GXM1/2/3) involved in xylan MeGlcA modification are upregulated in *tbl29* SCWs but downregulated in *tbl29 max3*. Genetic analysis shows that the transcription factor MYC2 is required for *max3*-mediated suppression: the loss of MYC2 in *tbl29 max3* prevents growth recovery and reverts *GXM* genes expression and xylan MeGlcA substitution levels. We propose a model where SL deficiency enhances *MYC2* transcription, which in turn represses *GXMs*, thereby fine-tuning xylan methylation and re-establishing the MeGlcA/GlcA substitution balance under conditions of reduced *O*-acetylation.

Our findings identify a MYC2-dependent regulatory module linking SL signalling to xylan methylation and reveal a genetically encoded compensatory mechanism that mitigates the consequences of defective xylan *O*-acetylation. More broadly, this work demonstrates that plants can preserve SCW function through adaptive remodelling of polysaccharide substitution patterns, highlighting an unexpected plasticity in SCW biosynthesis.

**Significance Statement:** Secondary cell wall integrity depends on the coordinated modification of xylan. We show that defects caused by reduced xylan *O*-acetylation can be alleviated through a strigolactone- and MYC2-dependent pathway that alters xylan methylglucuronidation. Rather than restoring the original wall composition, this mechanism appears to compensate for the loss of *O*-acetyl groups by remodelling polysaccharide substitution patterns to maintain cell wall function, revealing a new layer of plasticity in secondary wall biosynthesis.
