## Supplemental Table 1 for "MYC2 mediated regulation of xylan substitution patterns"

### Sheet: Sheet1
Table S1. Cis-acting regulatory elements identified within the 2-kb upstream regions of GXM genes
Gene name	Cis-element	Sequence	Position	Strand	Annotation	Organism
GXM1	ABRE	ACGTG	611	-	ABF TF-binding site	Arabidopsis thaliana
GXM2	ABRE	AACCCGG	858	+	ABF TF-binding site	Arabidopsis thaliana
GXM1	as-1	TGACG	839	-	bZIP TF-binding site	Arabidopsis thaliana
GXM2	as-1	TGACG	384	-	bZIP TF-binding site	Arabidopsis thaliana
GXM2	as-1	TGACG	1866	-	bZIP TF-binding site	Arabidopsis thaliana
GXM3	as-1	TGACG	203	-	bZIP TF-binding site	Arabidopsis thaliana
GXM3	as-1	TGACG	471	-	bZIP TF-binding site	Arabidopsis thaliana
GXM3	box S	AGCCACC	501	-	AP2/ERF TF-binding site	Arabidopsis thaliana
GXM1	GT1-motif	GGTTAA	1204	+	GT1 TF-binding site	Arabidopsis thaliana
GXM1	GT1-motif	GGTTAA	1337	+	GT1 TF-binding site	Arabidopsis thaliana
GXM2	MBS	CAACTG	1227	+	MYB TF-binding site	Arabidopsis thaliana
GXM2	Myb	CAACTG	1227	+	Myb TF-binding site	Arabidopsis thaliana
GXM1	MYB	CAACAG	5	+	MYB TF-binding site	Arabidopsis thaliana
GXM1	MYB	TAACCA	853	+	MYB TF-binding site	Arabidopsis thaliana
GXM1	MYB	TAACCA	1203	-	MYB TF-binding site	Arabidopsis thaliana
GXM1	MYB	TAACCA	1325	-	MYB TF-binding site	Arabidopsis thaliana
GXM2	MYB	TAACCA	283	-	MYB TF-binding site	Arabidopsis thaliana
GXM2	MYB	CAACAG	811	+	MYB TF-binding site	Arabidopsis thaliana
GXM2	MYB	CAACCA	1266	-	MYB TF-binding site	Arabidopsis thaliana
GXM2	MYB	CAACCA	1432	-	MYB TF-binding site	Arabidopsis thaliana
GXM2	MYB	CAACAG	1823	+	MYB TF-binding site	Arabidopsis thaliana
GXM2	MYB	CAACAG	1847	+	MYB TF-binding site	Arabidopsis thaliana
GXM3	MYB	TAACCA	789	+	MYB TF-binding site	Arabidopsis thaliana
GXM3	MYB	CAACCA	1177	-	MYB TF-binding site	Arabidopsis thaliana
GXM3	MYB	CAACAG	1827	-	MYB TF-binding site	Arabidopsis thaliana
GXM1	MYB recognition site	CCGTTG	1037	-	MYB TF-binding site	Arabidopsis thaliana
GXM2	MYB recognition site	CCGTTG	1009	-	MYB TF-binding site	Arabidopsis thaliana
GXM3	MYB recognition site	CCGTTG	420	-	MYB TF-binding site	Arabidopsis thaliana
GXM2	MYB-like sequence	TAACCA	283	-	MYB TF-binding site	Arabidopsis thaliana
GXM3	MYB-like sequence	TAACCA	789	+	MYB TF-binding site	Arabidopsis thaliana
GXM1	Myc	TCTCTTA	1912	+	Myc TF-binding site	Arabidopsis thaliana
GXM2	Myc	TCTCTTA	844	+	Myc TF-binding site	Arabidopsis thaliana
GXM2	Myc	TCTCTTA	1640	+	Myc TF-binding site	Arabidopsis thaliana
GXM1	MYC	CATGTG	173	-	MYC TF-binding site	Arabidopsis thaliana
GXM1	MYC	CAATTG	1067	-	MYC TF-binding site	Arabidopsis thaliana
GXM1	MYC	CATTTG	1257	+	MYC TF-binding site	Arabidopsis thaliana
GXM1	MYC	CATTTG	1516	-	MYC TF-binding site	Arabidopsis thaliana
GXM1	MYC	CAATTG	1739	-	MYC TF-binding site	Arabidopsis thaliana
GXM2	MYC	CATTTG	57	+	MYC TF-binding site	Arabidopsis thaliana
GXM2	MYC	CATTTG	218	+	MYC TF-binding site	Arabidopsis thaliana
GXM2	MYC	CAATTG	334	+	MYC TF-binding site	Arabidopsis thaliana
GXM2	MYC	CATTTG	1347	+	MYC TF-binding site	Arabidopsis thaliana
GXM2	MYC	CATGTG	1406	-	MYC TF-binding site	Arabidopsis thaliana
GXM2	MYC	CATGTG	1696	-	MYC TF-binding site	Arabidopsis thaliana
GXM3	MYC	CATTTG	1482	-	MYC TF-binding site	Arabidopsis thaliana
GXM3	MYC	CATTTG	1518	-	MYC TF-binding site	Arabidopsis thaliana
GXM2	W box	TTGACC	655	-	WRKY TF-binding site	Arabidopsis thaliana
GXM2	W box	TTGACC	1457	-	WRKY TF-binding site	Arabidopsis thaliana
GXM3	W box	TTGACC	673	-	WRKY TF-binding site	Arabidopsis thaliana
